# The cellular architecture of microvessels, pericytes and neuronal cell types in organizing regional brain energy homeostasis in mice

**DOI:** 10.1101/2021.05.19.444854

**Authors:** Yuan-ting Wu, Hannah C. Bennett, Uree Chon, Daniel J. Vanselow, Qingguang Zhang, Rodrigo Muñoz-Castañeda, Keith C. Cheng, Pavel Osten, Patrick J. Drew, Yongsoo Kim

## Abstract

Cerebrovasculature and its mural cells must meet dynamic energy demands of different neuronal cell types across the brain, but their spatial relationship is largely unknown. Here, we apply brain-wide mapping methods to create a comprehensive cellular-resolution resource comprising the distribution of and quantitative relationship between cerebrovasculature, pericytes, and glutamatergic and GABAergic neurons, including neuronal nitric oxide synthase-positive (nNOS+) neurons and their subtypes, as well as simulation-ready vascular tracing data in mice. We discover strikingly high densities of vasculature and pericytes with high blood perfusion in primary motor-sensory cortices compared to association cortices that show significant positive and negative correlation with parvalbumin+ and nNOS+ neurons, respectively. Thalamo-striatal areas linked to primary motor-sensory cortices also contain high densities of vasculature and pericytes compared to association areas. Collectively, our results unveil a finely tuned spatial relationship between cerebrovascular network and neuronal cell composition in meeting regional energy needs of the brain.
