## Supplementary material for "The cellular architecture of microvessels, pericytes and neuronal cell types in organizing regional brain energy homeostasis in mice": Table S2

### Sheet: pericyte
ground truth: Annotator #1
	Annotator #2	AI by Annotator #2	AI by mutual positive and negative
precision	0.8096	0.68313	0.8189
recall	0.7521	0.78302	0.7316
F_1	0.7798	0.72967	0.7728
ground truth: Annotator #2
	Annotator #1	AI by Annotator #2	AI by mutual positive and negative
precision	0.7521	0.7821	0.8599
recall	0.8096	0.94811	0.8125
F_1	0.7798	0.85714	0.8355
ground truth: Anno#1 | Anno#2
		AI by Annotator #2	AI by mutual positive and negative
precision		0.66557	0.77049
recall		0.95755	0.86397
F_1		0.7853	0.81456
ground truth: Anno#1 & Anno#2
		AI by Annotator #2	AI by mutual positive and negative
precision		0.84103	0.94872
recall		0.77358	0.68015
F_1		0.8059	0.79229

### Sheet: nNOS
nNOS AI performance against human annotator	precision	recall	F1
nNOS in the most of brain areas	0.9724	0.9444	0.9582
nNOS in the cerebellar granular area	0.8274	1	0.9055
Both	0.958	0.9627	0.9603
Variability between two human annotators	precision	recall	F1
nNOS in the most of brain areas	0.9684	0.9397	0.9539
nNOS in the cerebellar granular area	0.9747	0.9373	0.9557
Both	0.9824	0.9503	0.9661
