## Supplementary material for "The cellular architecture of microvessels, pericytes and neuronal cell types in organizing regional brain energy homeostasis in mice": Table S7

### Sheet: vessel length density
ROI_id	ROI_name	ROI_accronym	sample_1	sample_2	sample_3	sample_4	mean (m/mm3)	standard deviation
672	Caudate Putamen	CP	0.786053	0.715426	0.732484	0.701799	0.73394	0.0319909
2376	Caudoputamen- rostral extreme	CPre	0.668403	0.610411	0.605372	0.592527	0.619178	0.0291583
2491	Caudoputamen- rostral	CPr	0.780284	0.700833	0.720156	0.696154	0.724357	0.0335198
2294	Caudoputamen- rostral, medial	CPr, m	0.673524	0.672644	0.673046	0.653873	0.668272	0.00831902
2295	Caudoputamen- rostral, intermediate, dorsal	CPr, imd	0.751978	0.635978	0.654261	0.651234	0.673363	0.0459143
2296	Caudoputamen- rostral, intermediate, ventral	CPr, imv	0.784539	0.725907	0.723832	0.717777	0.738014	0.027027
2497	Caudoputamen- rostral, lateral	CPr, l	0.815409	0.721672	0.754251	0.714616	0.751487	0.0398188
2395	Caudoputamen- rostral, lateral, lateral strip	CPr, l, ls	0.837325	0.728195	0.754832	0.721178	0.760383	0.0461627
2297	Caudoputamen- rostra,l lateral, ventromedial	CPr, l, vm	0.783171	0.712075	0.753396	0.704963	0.738401	0.0317819
2492	Caudoputamen- intermediate	CPi	0.819225	0.740729	0.751611	0.727134	0.759675	0.0354581
2498	Caudoputamen- intermediate, dorsomedial	CPi, dm	0.73123	0.693868	0.676492	0.67519	0.694195	0.022618
2299	Caudoputamen- intermediate, dorsomedial, dorsolateral	CPi, dm, dl	0.810061	0.707806	0.705181	0.700465	0.730878	0.045792
2298	Caudoputamen- intermediate, dorsomedial, intermedial	CPi, dm, im	0.631439	0.651626	0.624234	0.639438	0.636684	0.0101658
2374	Caudoputamen- intermediate, dorsomedial, central dorsal	CPi, dm, cd	0.776122	0.71146	0.674495	0.668837	0.707728	0.0427452
2380	Caudoputamen- intermediate, dorsomedial, dorsal tip	CPi, dm, dt	0.70589	0.702323	0.696218	0.687625	0.698014	0.00692402
2500	Caudoputamen- intermediate, ventromedial	CPi, vm	0.779508	0.717567	0.709411	0.710328	0.729204	0.0292143
2302	Caudoputamen- intermediate, ventromedial, ventromedial	CPi, vm, vm	0.73719	0.689541	0.655729	0.689196	0.692914	0.0290188
2480	Caudoputamen- intermediate, ventromedial, ventral	CPi, vm, v	0.802707	0.722767	0.749803	0.709781	0.746264	0.0356422
2483	Caudoputamen- intermediate, ventromedial, central ventromedial	CPi, vm, cvm	0.831579	0.779385	0.746	0.768951	0.781479	0.0313452
2499	Caudoputamen- intermediate, dorsolateral,	CPi, dl	0.873284	0.758407	0.773842	0.750178	0.788928	0.0494385
2300	Caudoputamen- intermediate, dorsolateral, dorsal	CPi, dl, d	0.848852	0.735146	0.746189	0.732513	0.765675	0.0482956
2301	Caudoputamen- intermediate, dorsolateral, intermedial dorsal	CPi, dl, imd	0.899202	0.783082	0.803176	0.768917	0.813594	0.0509024
2501	Caudoputamen- intermediate, ventrolateral	CPi, vl	0.872634	0.774651	0.810518	0.759883	0.804421	0.0434742
2479	Caudoputamen- intermediate, ventrolateral, intermedial ventral	CPi, vl, imv	0.886076	0.766232	0.804775	0.781767	0.809713	0.0461717
2482	Caudoputamen- intermediate, ventrolateral, ventral	CPi, vl, v	0.896396	0.776449	0.825358	0.760134	0.814584	0.052982
2481	Caudoputamen- intermediate, ventrolateral, ventral tip	CPi, vl, vt	0.863968	0.779523	0.817284	0.751056	0.802958	0.0423394
2370	Caudoputamen- intermediate, ventrolateral, central ventrolateral	CPi, vl, cvl	0.841762	0.770252	0.778715	0.754632	0.78634	0.0331433
2496	Caudoputamen- caudal	CPc	0.777463	0.711377	0.737015	0.693529	0.729846	0.0315387
2493	Caudoputamen- caudal, dorsal	CPc, d	0.655476	0.634751	0.62625	0.569671	0.621537	0.0317756
2484	Caudoputamen- caudal, dorsal, dorsomedial	CPc, d, dm	0.601938	0.63491	0.592191	0.533182	0.590555	0.0367125
2485	Caudoputamen- caudal, dorsal, dorsolateral	CPc, d, dl	0.7531	0.680989	0.695323	0.665384	0.698699	0.0331451
2486	Caudoputamen- caudal, dorsal, ventromedial	CPc, d, vm	0.673646	0.610874	0.569224	0.462209	0.578988	0.0769895
2494	Caudoputamen- caudal, intermediate	CPc, i	0.819542	0.733201	0.771824	0.740108	0.766169	0.0340835
2487	Caudoputamen- caudal, intermediate, dorsal	CPc, i, d	0.814678	0.734469	0.758928	0.746174	0.763562	0.0307535
2489	Caudoputamen- caudal, intermediate, ventromedial	CPc, i, vm	0.80501	0.721225	0.758863	0.729592	0.753672	0.0327691
2488	Caudoputamen- caudal, intermediate, ventrolateral	CPc, i, vl	0.889738	0.780445	0.825493	0.777011	0.818172	0.0455325
2490	Caudoputamen- caudal, ventral	CPc, v	0.850808	0.767457	0.810995	0.759628	0.797222	0.0366074
2495	Caudoputamen- caudal extreme	CPce	0.61934	0.62062	0.65987	0.599471	0.624825	0.0219015

### Sheet: pericyte density
ROI_id	ROI_name	ROI_accronym	Sample 1	Sample 2	Sample 3	Sample 4	Sample 5	Sample 6	Sample 7	Sample 8	Sample 9	Sample 10	mean (cell/mm3)	standard deviation
672	Caudate Putamen	CP	6498.73	5457.66	4475.97	3535.64	5268.64	5783.84	5672.53	4871.46	5382.38	5441.83	5238.87	761.632
2376	Caudoputamen- rostral extreme	CPre	4410.46	3834.69	3570.7	3017.69	3991.72	4430.95	4057.72	3288.5	3786.9	3966.69	3835.6	426.221
2491	Caudoputamen- rostral	CPr	6152.88	5466.05	4486.3	3597.52	5153.12	6244.81	5888.53	4843.52	5897.1	5552.74	5328.26	787.207
2294	Caudoputamen- rostral, medial	CPr, m	5309.93	5401.55	4359.41	3450.88	6058.13	5890.17	5222.13	4302.15	5283.21	5790.92	5106.85	781.498
2295	Caudoputamen- rostral, intermediate, dorsal	CPr, imd	6277.09	5956.53	4632.28	3410.49	5194.56	6129.95	5499.35	5005.38	5646.49	5462.56	5321.47	798.135
2296	Caudoputamen- rostral, intermediate, ventral	CPr, imv	5741.76	4813.35	4326.8	3311.5	5031.8	6503.85	5918.01	4572.56	6057.02	5793.89	5207.05	921.746
2497	Caudoputamen- rostral, lateral	CPr, l	6474.63	5554.43	4526.07	3810.78	4959.61	6275.41	6183.39	5023.17	6079.04	5433.95	5432.05	814.616
2395	Caudoputamen- rostral, lateral, lateral strip	CPr, l, ls	6399.76	5669.9	4670.74	3732.13	4847.62	6292.99	6141.6	5088.25	5913.72	5634.85	5439.16	802.459
2297	Caudoputamen- rostra,l lateral, ventromedial	CPr, l, vm	6584.77	5384.56	4313.27	3926.48	5124.35	6249.55	6244.87	4927.44	6322.22	5138.42	5421.59	860.537
2492	Caudoputamen- intermediate	CPi	6600.23	5710.52	4655.17	3639.24	5430.89	6037.51	5966.57	5058.44	5583.45	5624.26	5430.63	781.768
2498	Caudoputamen- intermediate, dorsomedial	CPi, dm	6053.62	5358.27	4157.83	3082.58	5022.99	5805.72	5772.87	4555.71	5223.79	5479.12	5051.25	855.687
2299	Caudoputamen- intermediate, dorsomedial, dorsolateral	CPi, dm, dl	6644.16	6213.48	4841.58	3542.26	5436.79	6150.57	6392.52	5185.16	5470.67	6000.55	5587.77	870.732
2298	Caudoputamen- intermediate, dorsomedial, intermedial	CPi, dm, im	5883.78	4364.28	3364.41	2713.57	4650.34	5175.21	5130.59	3863.03	4797.3	4912.77	4485.53	891.78
2374	Caudoputamen- intermediate, dorsomedial, central dorsal	CPi, dm, cd	6175.21	4955.71	4057.84	2894.63	4979.83	6156.45	5633.81	4671.61	5491.76	5858.94	5087.58	972.294
2380	Caudoputamen- intermediate, dorsomedial, dorsal tip	CPi, dm, dt	5549.91	5751.64	4285.71	3129.11	4994.02	5731.47	5863.72	4467.27	5135.24	5162.13	5007.02	805.405
2500	Caudoputamen- intermediate, ventromedial	CPi, vm	6066.71	5151.74	3704.93	3509.99	4787.79	5328.65	5205.83	4699.89	5170.9	5088.64	4871.51	722.195
2302	Caudoputamen- intermediate, ventromedial, ventromedial	CPi, vm, vm	5721.46	4679.98	3409.44	2860.73	4448.25	5079.53	4815.83	4272.45	4746.58	5068.87	4510.31	792.105
2480	Caudoputamen- intermediate, ventromedial, ventral	CPi, vm, v	6095.62	5562.42	3922.63	4102.15	5090.84	5444.52	5398.97	5077.45	5353.42	4798.79	5084.68	628.353
2483	Caudoputamen- intermediate, ventromedial, central ventromedial	CPi, vm, cvm	6922.68	5323.48	3918.77	3673.85	4891.26	5690.86	5741.29	4840.83	5827.73	5921.38	5275.21	925.726
2499	Caudoputamen- intermediate, dorsolateral,	CPi, dl	7233.46	6295	5386	4191.59	5893.82	6620.01	6550.95	5442.87	5896.87	6255.39	5976.6	795.978
2300	Caudoputamen- intermediate, dorsolateral, dorsal	CPi, dl, d	7049.85	6136.31	5319.45	3958.02	5566.09	6611.83	6396.76	5262.23	5650.93	6148.15	5809.96	824.657
2301	Caudoputamen- intermediate, dorsolateral, intermedial dorsal	CPi, dl, imd	7428.24	6463.34	5456.58	4439.36	6241.48	6628.69	6714.51	5634.49	6157.76	6369.15	6153.36	775.183
2501	Caudoputamen- intermediate, ventrolateral	CPi, vl	6915.5	5921.05	5054.08	3841.27	5763.85	6222.53	6144.14	5381.83	5858.17	5662.21	5676.46	774.267
2479	Caudoputamen- intermediate, ventrolateral, intermedial ventral	CPi, vl, imv	7139.6	6163.01	5241.42	3974.51	5958.46	6462.15	6470.95	5285.41	6002.45	6156.42	5885.44	827.301
2482	Caudoputamen- intermediate, ventrolateral, ventral	CPi, vl, v	7058.81	6173.17	6018.84	4100.25	6260.86	6199.48	6574.78	5424.32	6271.38	5664.58	5974.65	755.633
2481	Caudoputamen- intermediate, ventrolateral, ventral tip	CPi, vl, vt	6852.33	5920.74	4613.25	3884.33	5672.32	5998.1	5892.41	5533.94	5733.33	5366.15	5546.69	767.204
2370	Caudoputamen- intermediate, ventrolateral, central ventrolateral	CPi, vl, cvl	6584.25	5252.64	4445.76	3187.97	5004.77	6513.06	5714.09	5065.42	5366.02	5782.65	5291.66	941.474
2496	Caudoputamen- caudal	CPc	6931.8	5308.93	4347.81	3437.11	5263.66	5435.26	5443.57	4878.07	5031.33	5337	5141.46	841.446
2493	Caudoputamen- caudal, dorsal	CPc, d	6168.57	4609.64	3624.39	2841.57	4705.57	4696.94	4836.04	4268.11	4155.87	4600.05	4450.68	816.398
2484	Caudoputamen- caudal, dorsal, dorsomedial	CPc, d, dm	5914.95	4643.81	3359.9	2938.31	4436.21	4653.39	4599.1	4279.72	4295.69	4522.45	4364.35	755.358
2485	Caudoputamen- caudal, dorsal, dorsolateral	CPc, d, dl	6795.76	5000.91	4170.62	3159.48	5274.94	5283.16	5296.86	4622.76	4430.95	4970.77	4900.62	889.508
2486	Caudoputamen- caudal, dorsal, ventromedial	CPc, d, vm	6049.89	3716.44	2931.5	2141.22	3454.79	4319.82	4415.94	4036.82	3817.89	4752.34	3963.66	1001.95
2494	Caudoputamen- caudal, intermediate	CPc, i	7186.94	5717.82	4722.3	3553.21	5631.92	5800.13	5733.92	5074.22	5342.63	5752.41	5451.55	877.298
2487	Caudoputamen- caudal, intermediate, dorsal	CPc, i, d	7089.33	6048.12	4814.25	3565.23	5942.05	5920.4	6080.59	4818.58	5145.45	5673.63	5509.76	914.793
2489	Caudoputamen- caudal, intermediate, ventromedial	CPc, i, vm	8060.46	4748.4	4117.54	3241.64	5063.84	5734.13	5782.01	4962.45	5086.37	5756.67	5255.35	1199.34
2488	Caudoputamen- caudal, intermediate, ventrolateral	CPc, i, vl	7089.21	6476.31	5413.95	3965.97	5853.2	6264.35	6129	5309.25	6111.12	6080.48	5869.28	795.433
2490	Caudoputamen- caudal, ventral	CPc, v	7408.38	5365.18	4511.36	3989.23	5217.48	5639.85	5633.38	5275.78	5537.5	5429.96	5400.81	836.379
2495	Caudoputamen- caudal extreme	CPce	5623.14	5175.49	4095.34	3266.45	5100.4	4592.09	4335.05	4332.16	4774.04	4932.89	4622.7	627.646
